# Separation of transcriptional repressor and activator functions in HDAC3

**DOI:** 10.1101/2022.06.11.495646

**Authors:** Min Tang, Isabel Regadas, Sergey Belikov, Olga Shilkova, Lei Xu, Erik Wernersson, Xuewen Liu, Hongmei Wu, Magda Bienko, Mattias Mannervik

## Abstract

The histone deacetylase HDAC3 is associated with the NCoR/SMRT co-repressor complex and its canonical function is in transcriptional repression, but it can also activate transcription. Here we show that the repressor and activator functions of HDAC3 can be genetically separated in *Drosophila*. A lysine substitution in the N-terminus (K26A) disrupts its catalytic activity and activator function, whereas a combination of substitutions (HEBI) abrogating the interaction with SMRTER enhance repressor activity beyond wild-type in the early embryo. We conclude that the critical functions of HDAC3 in embryo development involve catalytic-dependent gene activation and non-enzymatic repression by several mechanisms, including tethering of loci to the nuclear periphery.
