## Supplementary material for "Separation of transcriptional repressor and activator functions in HDAC3": Table of GO terms

### Sheet: Upregulated genes
Upregulated genes
Biological Process (GOTERM_BP_1)
Term	Count	P-Value	Benjamini
single-organism process	87	0.0087	0.15
reproduction	27	0.027	0.15
reproductive process	24	0.029	0.15
metabolic process	82	0.031	0.15
developmental process	44	0.048	0.18
biological regulation	60	0.099	0.29
Biological Process (GOTERM_BP_2)
Term	Count	P-Value	Benjamini
negative regulation of multi-organism process	5	0.0017	0.2
biosynthetic process	50	0.0044	0.21
single-organism metabolic process	32	0.0052	0.21
organic substance metabolic process	81	0.015	0.3
single-organism cellular process	68	0.015	0.3
regulation of developmental process	16	0.022	0.3
single organism reproductive process	22	0.024	0.3
multi-organism reproductive process	21	0.028	0.3
sexual reproduction	21	0.028	0.3
reproductive process	24	0.029	0.3
single-multicellular organism process	43	0.03	0.3
cell cycle process	13	0.033	0.3
primary metabolic process	76	0.036	0.3
single-organism developmental process	44	0.036	0.3
anatomical structure development	42	0.061	0.48
regulation of multi-organism process	6	0.071	0.51
positive regulation of metabolic process	17	0.075	0.51
regulation of cellular process	52	0.077	0.51
developmental process involved in reproduction	16	0.089	0.56
regulation of biological process	55	0.094	0.56

### Sheet: Downregulated genes
Downregulated genes
Biological Process (GOTERM_BP_3)
Term	Count	P-Value	Benjamini
cuticle development	40	2.4e-11	1.4e-08
muscle system process	10	6.9e-05	0.02
organic acid metabolic process	42	0.0002	0.031
regulation of secondary metabolic process	7	0.00025	0.031
cellular amino acid metabolic process	23	0.00026	0.031
extracellular structure organization	13	4700	0.046
muscle structure development	24	0.0019	0.16
single-organism biosynthetic process	47	0.003	0.22
lipid metabolic process	44	3700	0.22
multicellular organism development	154	0.0038	0.22
cellular modified amino acid metabolic process	13	0.0052	0.27
modulation of synaptic transmission	16	0.0055	0.27
coagulation	4	0.0073	0.3
regulation of body fluid levels	5	0.0073	0.3
carbohydrate metabolic process	24	0.0083	0.3
body morphogenesis	6	0.0095	0.3
sulfur compound metabolic process	18	0.0096	0.3
regulation of transporter activity	7	0.0096	0.3
single-organism catabolic process	34	0.0097	0.3
positive regulation of immune system process	13	0.011	0.3
positive regulation of transporter activity	6	0.011	0.3
positive regulation of potassium ion transmembrane transport	5	0.011	0.3
one-carbon metabolic process	6	0.015	0.36
positive regulation of transmembrane transport	6	0.015	0.36
pigment metabolic process	13	0.016	0.36
regulation of potassium ion transmembrane transport	5	0.016	0.36
small molecule metabolic process	61	0.017	0.36
innate immune response	20	0.017	0.36
response to fungus	9	0.019	0.39
positive regulation of defense response	11	0.022	0.41
secondary metabolic process	11	0.022	0.41
positive regulation of defense response to bacterium	7	0.023	0.43
renal system process	5	0.025	0.45
cellular potassium ion transport	8	0.027	0.47
positive regulation of ion transport	6	0.03	0.5
chaperone-mediated protein folding	7	0.036	0.59
xenobiotic metabolic process	4	0.038	0.6
positive regulation of hemocyte proliferation	3	0.04	0.63
actin filament-based process	24	0.044	0.67
cellular hormone metabolic process	7	0.049	0.72
response to xenobiotic stimulus	4	0.051	0.74
thioester metabolic process	7	0.053	0.74
defense response	31	0.067	0.74
positive regulation of response to biotic stimulus	8	0.069	0.78
cofactor metabolic process	17	0.06	0.79
hemocyte proliferation	4	0.067	0.86
supramolecular fiber organization	21	6.9e-09	0.87
response to external biotic stimulus	27	0.073	0.88
regulation of defense response to bacterium	8	0.073	0.88
regulation of hormone levels	9	0.082	0.97
regulation of system process	7	0.088	1
response to wounding	12	0.088	1
positive regulation of response to external stimulus	9	0.09	1
trachea development	4	0.094	1
muscle attachment	5	0.097	1
cellular lipid metabolic process	28	0.1	1
